# Evolutionary Origins and Functional Diversification of Auxin Response Factors

**DOI:** 10.1101/2024.08.14.607941

**Authors:** Jorge Hernández-García, Vanessa Polet Carrillo-Carrasco, Juriaan Rienstra, Keita Tanaka, Martijn de Roij, Melissa Dipp-Álvarez, Alejandra Freire-Ríos, Isidro Crespo, D. Roeland Boer, Willy A.M. van den Berg, Simon Lindhoud, Dolf Weijers

## Abstract

The Auxin Response Factors (ARFs) family of transcription factors are the central mediators of auxin-triggered transcriptional regulation. Functionally different classes of extant ARFs operate as antagonistic auxin-dependent and -independent regulators. While part of the evolutionary trajectory to the present auxin response functions has been reconstructed, it is unclear how ARFs emerged, and how early diversification led to functionally different proteins. Here, we use *in silico* and *in vivo* analyses to revisit the molecular events that led to the origin and subsequent evolution of the ARFs. We reveal the shared origin of ARFs from preexisting domains, uncovering a protein fold homologous to the ARF DNA-binding fold in a conserved eukaryotic chromatin regulator. Building on this, we reconstruct the complete evolutionary history of ARFs, including the divergence events leading to the appearance of the ARF classes and defining the main molecular targets for their functional diversification. We derive a complete evolutionary trajectory that led to the emergence of the nuclear auxin signalling pathway.
