## Supplementary Table 2 for "Evolutionary Origins and Functional Diversification of Auxin Response Factors"

### Sheet: Species databases
Type	Lineage	Species	Strain/Version	Source	Ref	DOI
Genomes	Streptophyta	Arabidopsis thaliana	Col-0/Araport11	TAIR/Phytozome
		Solanum lycopersicum	iTAG4.1	SolGenomics
		Theobroma cacao	v2.1	Phytozome
		Vitis vinifera	v2.1	Phytozome
		Sorghum bicolor	v5.1	Phytozome
		Brachypodium distachion	Bd21 v2.1	Phytozome
		Oryza sativa	IRGSP 1.0 protein (Nipponbare v7.0)	Phytozome
		Nymphaea thermarum	n/a	PRJNA508901	Povilus et al. 2020	10.1073/pnas.192287311
		Amborella trichopoda	AMTR 1.0 prot	Phytozome/Proteome
		Gnetum luofuense	n/a	10.5061/dryad.0vm37	Wan et al. 2018	10.1038/s41477-017-0097-2
		Ginkgo biloba	ver. 2021	https://ginkgo.zju.edu.cn/genome/	Liu et al. 2021	10.1038/s41477-021-00933-x
		Thuja plicata	v3.1	Phytozome
		Cycas panzhihuaensis	n/a	https://db.cngb.org/codeplot/datasets/PwRftGHfPs5qG3gE	Liu et al. 2022	10.1038/s41477-022-01129-7
		Ceratopteris richardii	v2.1	Phytozome
		Salvinia cucullata/Azolla filiculoides	v1.2	Fernbase
		Selaginella moellendorffii	v1.0	Phytozome
		Selaginella kraussiana	n/a	https://sk.ccgg.fun/	Liu et al. 2023	10.1016/j.cub.2023.08.061
		Diphasiastrum complanatum	v3.1	Phytozome
		Anthoceros agrestis	Bonn and Oxford strains	www.hornworts.uzh.ch
		Phaeoceros carolinianus	v1.0	https://hornwortbase.org/
		Physcomitrella patens	Gd_JP (SZ1) v6.1	Phytozome
		Ceratodon purpureus	GG1 v1.1	Phytozome
		Takakia lepidozioides	CNU v3.1	https://www.takakia.com/index.html	Hu et al. 2023	10.1016/j.cell.2023.07.003
		Sphagnum fallax	v1.1	Phytozome
		Marchantia polymorpha	Tak-1 v7.1	marchantia.info
		Penium margaritaceum	Skidmore-8	Unpublished
		Mesotaenium kramstae	NIES-657 v3.0	PhycoCosm
		Zygnema circumcarinatum	SAG 698-1b	PhycoCosm
		Mesotaenium endlicherianum	SAG 12.97 genome	PhycoCosm
		Spirogyra pratensis	MZCH 10213
		Spirogloea muscicola	CCAC 0214	PhycoCosm
		Chara braunii	S276	ORCAE/PhycoCosm
		Klebsormidium nitens	NIES-2285 v1.1	PhycoCosm
		Chlorokybus atmophyticus	CCAC 0220	CNGB/PhycoCosm
		Mesostigma viride	CCAC 1140 and NIES-296	CNGB/PhycoCosm
	Chlorophyta	Chlamydomonas reindhardtii	v5.6	Phytozome/PhycoCosm
		Coccomyxa subellipsoidea	C-169	Phytozome/PhycoCosm
		Ostreococcus tauri	RCC1115 genome v1.0	Phytozome/PhycoCosm
	Rhodophyta	Cyanodioschyzon merolae	Soos	PhycoCosm
	Glaucophyta	Cyanophora paradoxa	CCMP329 genome	cyanophora.rutgers.edu
	Opisthokonta	Metazoa/Multiple		NCBI
		Monosiga brevicollis	MX1 v1.0	Mycocosm
		Capsaspora owczarzaki	ATCC 30864 v2.0	https://protists.ensembl.org
		Fungi/Multiple		Mycocosm
Transcriptomes	Klebsormidiophyceae	Multiple			Bierenbroodspot et al. 2024	10.1016/j.cub.2023.12.070
	Chlorokybophyceae	Multiple		10.5061/dryad.0gb5mkm25	Irisarri et al. 2021	10.1098/rspb.2021.2168
	Charophyceae	Nitella mirabillis		https://figshare.com/articles/dataset/Green_algal_transcriptomes_for_phylogenetics_and_comparative_genomics/1604778
	Coleochaetophyceae	Multiple		OneKP
	Coleochaetophyceae	Multiple		https://figshare.com/articles/dataset/Green_algal_transcriptomes_for_phylogenetics_and_comparative_genomics/1604778
	Marchantiophyta	Pellia neesiana		OneKP
	Rhodophyta	Multiple		OneKP
	Glaucophyta	Multiple		OneKP
Unlisted		Multiple		Previously published	Mutte et al. 2018
