## Supplementary Table 3 for "Evolutionary Origins and Functional Diversification of Auxin Response Factors"

### Sheet: Fig. 2g
BD PB1	AD-PB1		b-gal activ average	stdev	FC (vs control)	fold stdev
BD Ø	AD Ø		0.083	0.0175077	1	0.210936
BD MpARF1			0.0875	0.00494039	1.05422	0.0595227
BD MpARF2			0.104167	0.0143126	1.25502	0.172442
BD MpARF3			0.0803333	0.00861523	0.967871	0.103798
BD MpIAA			0.0946667	0.0173931	1.14056	0.209555
BD MpRAV			0.0905	0.0105321	1.09036	0.126893
BD Ø	AD MpARF1		0.0913333	0.0102704	1.1004	0.12374
BD MpARF1			1.78833	0.788343	21.5462	9.49811
BD MpARF2			0.0976667	0.0125728	1.17671	0.151479
BD MpARF3			0.091	0.0104066	1.09639	0.12538
BD MpIAA			1.09333	0.310523	13.1727	3.74124
BD MpRAV			0.0895	0.0102758	1.07831	0.123805
BD Ø	AD MpARF2		0.0816667	0.01299	0.983936	0.156506
BD MpARF1			0.0896667	0.0107978	1.08032	0.130094
BD MpARF2			0.107167	0.0165854	1.29116	0.199824
BD MpARF3			1.16433	0.381703	14.0281	4.59883
BD MpIAA			0.162	0.121012	1.95181	1.45797
BD MpRAV			0.0845	0.0125948	1.01807	0.151745
BD Ø	AD MpARF3		0.0838333	0.0129658	1.01004	0.156214
BD MpARF1			0.0831667	0.0127932	1.00201	0.154135
BD MpARF2			1.38333	0.634388	16.6667	7.64323
BD MpARF3			0.0943333	0.00840635	1.13655	0.101281
BD MpIAA			0.0933333	0.00816497	1.1245	0.0983731
BD MpRAV			0.2215	0.120121	2.66867	1.44725
BD Ø	AD MpIAA		0.0816667	0.00412759	0.983936	0.0497301
BD MpARF1			1.39617	0.146142	16.8213	1.76075
BD MpARF2			0.226167	0.061928	2.7249	0.74612
BD MpARF3			0.2005	0.0495771	2.41566	0.597314
BD MpIAA			1.40783	0.340774	16.9618	4.10572
BD MpRAV			0.135333	0.0730804	1.63052	0.880486
BD Ø	AD MpRAV		0.0881667	0.0121518	1.06225	0.146407
BD MpARF1			0.0733333	0.00121716	0.883534	0.0146646
BD MpARF2			0.0761667	0.00443471	0.917671	0.0534303
BD MpARF3			0.251	0.153071	3.0241	1.84423
BD MpIAA			0.079	0.018302	0.951807	0.220506
BD MpRAV			0.568	0.15564	6.84337	1.87518

### Sheet: Fig. 5e
BD PB1	AD-PB1		b-gal activ average	stdev	FC (vs control)	fold stdev
BD Ø	AD Ø		0.0797	0.0086	1	0.107905
	AD MpARF1		0.0929	0.0092	1.16562	0.115433
	AD MpARF2		0.0525	0.0029	0.65872	0.0363864
	AD SmARF2		0.0629	0.0156	0.78921	0.195734
	AD SmARF3		0.0977	0.0469	1.22585	0.588457
	AD MeARFab		0.0933	0.0482	1.17064	0.604768
	AD PmARF2		0.0903	0.0414	1.133	0.519448
	AD CoARFab		0.059	0.0152	0.740276	0.190715
	AD MpARF3		0.0915	0.0158	1.14806	0.198243
	AD MeARFc		0.0977	0.0394	1.22585	0.494354
	AD CoARFc		0.0715	0.0468	0.897114	0.587202
	AD CmARF		0.0828	0.0105	1.0389	0.131744
	AD MpIAA		0.0959	0.0433	1.20326	0.543287
	AD CoIAAb		0.0647	0.0314	0.811794	0.393977
	AD MpRAV		0.0917	0.0368	1.15056	0.461731
	AD KnRAV		0.0963	0.0032	1.20828	0.0401506
BD MpARF1	AD Ø		0.0603	0.0234	0.756587	0.293601
	AD MpARF1		0.3729	0.0573	4.6788	0.718946
	AD MpARF2		0.0758	0.0087	0.951066	0.109159
	AD SmARF2		0.2707	0.0443	3.39649	0.555834
	AD SmARF3		0.291	0.0312	3.65119	0.391468
	AD MeARFab		0.2848	0.0116	3.5734	0.145546
	AD PmARF2		0.2249	0.0288	2.82183	0.361355
	AD CoARFab		0.2541	0.0324	3.18821	0.406524
	AD MpARF3		0.084	0.0186	1.05395	0.233375
	AD MeARFc		0.0627	0.0062	0.7867	0.0777917
	AD CoARFc		0.0872	0.0166	1.0941	0.208281
	AD CmARF		0.0643	0.0471	0.806775	0.590966
	AD MpIAA		0.475	0.0986	5.95985	1.23714
	AD CoIAAb		0.0784	0.022	0.983689	0.276035
	AD MpRAV		0.0539	0.0274	0.676286	0.343789
	AD KnRAV		0.0607	0.0292	0.761606	0.366374
BD MpARF2	AD Ø		0.0994	0.0317	1.24718	0.397742
	AD MpARF1		0.0902	0.0103	1.13174	0.129235
	AD MpARF2		0.0809	0.0467	1.01506	0.585947
	AD SmARF2		0.0474	0.039	0.59473	0.489335
	AD SmARF3		0.0808	0.0489	1.0138	0.613551
	AD MeARFab		0.0843	0.0263	1.05772	0.329987
	AD PmARF2		0.0767	0.0124	0.962359	0.155583
	AD CoARFab		0.0926	0.0354	1.16186	0.444166
	AD MpARF3		0.3927	0.0511	4.92723	0.641154
	AD MeARFc		0.1687	0.0387	2.11669	0.485571
	AD CoARFc		0.2666	0.0319	3.34504	0.400251
	AD CmARF		0.0976	0.0086	1.22459	0.107905
	AD MpIAA		0.1688	0.0071	2.11794	0.0890841
	AD CoIAAb		0.0511	0.0122	0.641154	0.153074
	AD MpRAV		0.0849	0.0153	1.06524	0.19197
	AD KnRAV		0.0688	0.0236	0.863237	0.29611
BD SmARF2	AD Ø		0.0345	0.0297	0.432873	0.372647
	AD MpARF1		0.2666	0.0288	3.34504	0.361355
	AD MpARF2		0.0538	0.0299	0.675031	0.375157
	AD SmARF2		0.3955	0.0266	4.96236	0.333752
	AD SmARF3		0.3636	0.0422	4.56211	0.529486
	AD MeARFab		0.182	0.012	2.28356	0.150565
	AD PmARF2		0.4718	0.025	5.9197	0.313676
	AD CoARFab		0.3547	0.0471	4.45044	0.590966
	AD MpARF3		0.0967	0.0141	1.2133	0.176913
	AD MeARFc		0.2519	0.0268	3.1606	0.336261
	AD CoARFc		0.0613	0.0444	0.769134	0.557089
	AD CmARF		0.0869	0.0234	1.09034	0.293601
	AD MpIAA		0.0599	0.0425	0.751568	0.53325
	AD CoIAAb		0.4988	0.0395	6.25847	0.495609
	AD MpRAV		0.2555	0.0026	3.20577	0.0326223
	AD KnRAV		0.0833	0.0382	1.04517	0.479297
BD SmARF3	AD Ø		0.0964	0.0337	1.20954	0.422836
	AD MpARF1		0.2852	0.0493	3.57842	0.61857
	AD MpARF2		0.0903	0.0233	1.133	0.292346
	AD SmARF2		0.2642	0.026	3.31493	0.326223
	AD SmARF3		0.4661	0.0198	5.84818	0.248432
	AD MeARFab		0.5671	0.0159	7.11543	0.199498
	AD PmARF2		0.6515	0.0302	8.1744	0.378921
	AD CoARFab		0.091	0.0488	1.14178	0.612296
	AD MpARF3		0.2195	0.0068	2.75408	0.0853199
	AD MeARFc		0.2953	0.0353	3.70514	0.442911
	AD CoARFc		0.0839	0.0342	1.0527	0.429109
	AD CmARF		0.1629	0.0477	2.04391	0.598494
	AD MpIAA		0.0827	0.0368	1.03764	0.461731
	AD CoIAAb		0.356	0.0306	4.46675	0.38394
	AD MpRAV		0.557	0.0135	6.98871	0.169385
	AD KnRAV		0.092	0.0333	1.15433	0.417817
BD MeARFab	AD Ø		0.0871	0.033	1.09285	0.414053
	AD MpARF1		0.4775	0.173	5.99122	2.17064
	AD MpARF2		0.0836	0.0205	1.04893	0.257215
	AD SmARF2		0.1461	0.0409	1.83312	0.513174
	AD SmARF3		0.5509	0.0475	6.91217	0.595985
	AD MeARFab		0.3977	0.0215	4.98996	0.269762
	AD PmARF2		0.2002	0.0348	2.51192	0.436637
	AD CoARFab		0.48	0.0499	6.02258	0.626098
	AD MpARF3		0.0856	0.0159	1.07403	0.199498
	AD MeARFc		0.0687	0.0383	0.861982	0.480552
	AD CoARFc		0.0707	0.0286	0.887077	0.358846
	AD CmARF		0.074	0.0159	0.928482	0.199498
	AD MpIAA		0.0853	0.017	1.07026	0.2133
	AD CoIAAb		0.3686	0.0182	4.62484	0.228356
	AD MpRAV		0.2109	0.0392	2.64617	0.491844
	AD KnRAV		0.0559	0.0168	0.70138	0.21079
BD PmARF2	AD Ø		0.093	0.0112	1.16688	0.140527
	AD MpARF1		0.565	0.029	7.08908	0.363864
	AD MpARF2		0.0563	0.0044	0.706399	0.055207
	AD SmARF2		0.3942	0.1393	4.94605	1.7478
	AD SmARF3		0.579	0.0593	7.26474	0.74404
	AD MeARFab		0.3783	0.0136	4.74655	0.17064
	AD PmARF2		0.6981	0.0982	8.7591	1.23212
	AD CoARFab		0.1765	0.029	2.21455	0.363864
	AD MpARF3		0.095	0.0335	1.19197	0.420326
	AD MeARFc		0.0508	0.0401	0.63739	0.503137
	AD CoARFc		0.0568	0.0342	0.712673	0.429109
	AD CmARF		0.2509	0.0167	3.14806	0.209536
	AD MpIAA		0.1318	0.0211	1.6537	0.264743
	AD CoIAAb		0.3947	0.0408	4.95232	0.51192
	AD MpRAV		0.2793	0.0381	3.50439	0.478043
	AD KnRAV		0.2728	0.126	3.42284	1.58093
BD CoARFab	AD Ø		0.0804	0.0398	1.00878	0.499373
	AD MpARF1		0.8783	0.2045	11.0201	2.56587
	AD MpARF2		0.0935	0.0137	1.17315	0.171895
	AD SmARF2		0.581	0.0557	7.28984	0.698871
	AD SmARF3		0.0858	0.0451	1.07654	0.565872
	AD MeARFab		0.5234	0.1335	6.56713	1.67503
	AD PmARF2		0.1753	0.0748	2.1995	0.938519
	AD CoARFab		0.9306	0.0906	11.6763	1.13676
	AD MpARF3		0.0864	0.0035	1.08407	0.0439147
	AD MeARFc		0.2587	0.0481	3.24592	0.603513
	AD CoARFc		0.0789	0.0102	0.989962	0.12798
	AD CmARF		0.0839	0.0249	1.0527	0.312422
	AD MpIAA		0.0894	0.0189	1.12171	0.237139
	AD CoIAAb		0.0977	0.0396	1.22585	0.496863
	AD MpRAV		0.3783	0.134	4.74655	1.6813
	AD KnRAV		0.291	0.0368	3.65119	0.461731
BD MpARF3	AD Ø		0.0679	0.0101	0.851945	0.126725
	AD MpARF1		0.077	0.0383	0.966123	0.480552
	AD MpARF2		1.0603	0.3217	13.3036	4.03639
	AD SmARF2		0.0906	0.0223	1.13676	0.279799
	AD SmARF3		0.2692	0.0633	3.37767	0.794228
	AD MeARFab		0.0972	0.0216	1.21957	0.271016
	AD PmARF2		0.0928	0.0099	1.16437	0.124216
	AD CoARFab		0.0889	0.0323	1.11543	0.40527
	AD MpARF3		0.0798	0.0089	1.00125	0.111669
	AD MeARFc		0.0854	0.0298	1.07152	0.373902
	AD CoARFc		0.0558	0.0323	0.700125	0.40527
	AD CmARF		0.18	0.0134	2.25847	0.16813
	AD MpIAA		0.1528	0.0339	1.91719	0.425345
	AD CoIAAb		0.0677	0.0138	0.849435	0.173149
	AD MpRAV		0.164	0.0327	2.05772	0.410289
	AD KnRAV		0.1791	0.0087	2.24718	0.109159
BD MeARFc	AD Ø		0.06	0.023	0.752823	0.288582
	AD MpARF1		0.0721	0.0093	0.904642	0.116688
	AD MpARF2		0.1817	0.0368	2.2798	0.461731
	AD SmARF2		0.3664	0.1489	4.59724	1.86826
	AD SmARF3		0.2885	0.0352	3.61982	0.441656
	AD MeARFab		0.0891	0.0055	1.11794	0.0690088
	AD PmARF2		0.0631	0.0162	0.791719	0.203262
	AD CoARFab		0.3607	0.0363	4.52572	0.455458
	AD MpARF3		0.0699	0.0245	0.877039	0.307403
	AD MeARFc		0.6548	0.1144	8.21581	1.43538
	AD CoARFc		0.4742	0.0272	5.94981	0.34128
	AD CmARF		0.0876	0.0101	1.09912	0.126725
	AD MpIAA		0.0729	0.0429	0.91468	0.538269
	AD CoIAAb		0.2501	0.0028	3.13802	0.0351317
	AD MpRAV		0.7721	0.2535	9.68758	3.18068
	AD KnRAV		0.9957	0.0366	12.4931	0.459222
BD CoARFc	AD Ø		0.0738	0.0266	0.925972	0.333752
	AD MpARF1		0.0717	0.0434	0.899624	0.544542
	AD MpARF2		0.4887	0.2071	6.13174	2.59849
	AD SmARF2		0.066	0.0073	0.828105	0.0915935
	AD SmARF3		0.0965	0.0422	1.21079	0.529486
	AD MeARFab		0.0712	0.0337	0.89335	0.422836
	AD PmARF2		0.067	0.0293	0.840652	0.367629
	AD CoARFab		0.0705	0.0352	0.884567	0.441656
	AD MpARF3		0.0718	0.0064	0.900878	0.0803011
	AD MeARFc		0.271	0.0246	3.40025	0.308657
	AD CoARFc		0.394	0.0489	4.94354	0.613551
	AD CmARF		0.0617	0.0466	0.774153	0.584693
	AD MpIAA		0.079	0.0486	0.991217	0.609787
	AD CoIAAb		0.2733	0.022	3.42911	0.276035
	AD MpRAV		0.2611	0.0092	3.27604	0.115433
	AD KnRAV		0.2979	0.0439	3.73777	0.550816
BD CmARF	AD Ø		0.0815	0.0481	1.02258	0.603513
	AD MpARF1		0.0812	0.0077	1.01882	0.0966123
	AD MpARF2		0.0503	0.0434	0.631117	0.544542
	AD SmARF2		0.0764	0.0277	0.958595	0.347553
	AD SmARF3		0.1811	0.0342	2.27227	0.429109
	AD MeARFab		0.0719	0.0413	0.902133	0.518193
	AD PmARF2		0.3804	0.0245	4.7729	0.307403
	AD CoARFab		0.0666	0.0423	0.835634	0.53074
	AD MpARF3		0.1023	0.0303	1.28356	0.380176
	AD MeARFc		0.0579	0.0338	0.726474	0.42409
	AD CoARFc		0.084	0.0463	1.05395	0.580928
	AD CmARF		0.5932	0.1568	7.44291	1.96738
	AD MpIAA		0.3705	0.0347	4.64868	0.435383
	AD CoIAAb		0.0778	0.0484	0.976161	0.607277
	AD MpRAV		0.2562	0.0497	3.21455	0.623588
	AD KnRAV		0.2697	0.026	3.38394	0.326223
BD MpIAA	AD Ø		0.0724	0.009	0.908407	0.112923
	AD MpARF1		1.3617	0.0424	17.0853	0.531995
	AD MpARF2		0.1922	0.0044	2.41154	0.055207
	AD SmARF2		0.0629	0.0324	0.78921	0.406524
	AD SmARF3		0.0981	0.0459	1.23087	0.57591
	AD MeARFab		0.0891	0.0243	1.11794	0.304893
	AD PmARF2		0.1989	0.0839	2.49561	1.0527
	AD CoARFab		0.0992	0.0085	1.24467	0.10665
	AD MpARF3		0.1886	0.0138	2.36637	0.173149
	AD MeARFc		0.0574	0.0236	0.720201	0.29611
	AD CoARFc		0.0866	0.0059	1.08657	0.0740276
	AD CmARF		0.2879	0.0389	3.6123	0.48808
	AD MpIAA		0.1986	0.0033	2.49184	0.0414053
	AD CoIAAb		0.2657	0.0157	3.33375	0.196989
	AD MpRAV		0.0833	0.0116	1.04517	0.145546
	AD KnRAV		0.0789	0.0032	0.989962	0.0401506
BD CoIAAb	AD Ø		0.0573	0.0054	0.718946	0.0677541
	AD MpARF1		0.0668	0.0257	0.838143	0.322459
	AD MpARF2		0.0979	0.0091	1.22836	0.114178
	AD SmARF2		0.2727	0.0309	3.42158	0.387704
	AD SmARF3		0.2884	0.045	3.61857	0.564617
	AD MeARFab		0.2821	0.0373	3.53952	0.468005
	AD PmARF2		0.3652	0.0153	4.58218	0.19197
	AD CoARFab		0.068	0.0029	0.853199	0.0363864
	AD MpARF3		0.0538	0.0089	0.675031	0.111669
	AD MeARFc		0.2743	0.0252	3.44166	0.316186
	AD CoARFc		0.3793	0.0415	4.7591	0.520703
	AD CmARF		0.179	0.0938	2.24592	1.17691
	AD MpIAA		0.3952	0.0164	4.95859	0.205772
	AD CoIAAb		0.2881	0.0051	3.61481	0.06399
	AD MpRAV		0.0664	0.0224	0.833124	0.281054
	AD KnRAV		0.2006	0.0244	2.51694	0.306148
BD MpRAV	AD Ø		0.0986	0.0051	1.23714	0.06399
	AD MpARF1		0.0663	0.0354	0.83187	0.444166
	AD MpARF2		0.096	0.0467	1.20452	0.585947
	AD SmARF2		0.2761	0.0365	3.46424	0.457967
	AD SmARF3		0.2535	0.0299	3.18068	0.375157
	AD MeARFab		0.3598	0.1409	4.51443	1.76788
	AD PmARF2		0.2742	0.0124	3.4404	0.155583
	AD CoARFab		0.2681	0.0424	3.36386	0.531995
	AD MpARF3		0.0927	0.0257	1.16311	0.322459
	AD MeARFc		0.2657	0.0127	3.33375	0.159348
	AD CoARFc		0.4837	0.0381	6.06901	0.478043
	AD CmARF		0.2846	0.0291	3.57089	0.365119
	AD MpIAA		0.0892	0.0268	1.1192	0.336261
	AD CoIAAb		0.062	0.01	0.777917	0.125471
	AD MpRAV		0.2584	0.0326	3.24216	0.409034
	AD KnRAV		0.3658	0.0479	4.58971	0.601004
BD KnRAV	AD Ø		0.066	0.0286	0.828105	0.358846
	AD MpARF1		0.0895	0.0035	1.12296	0.0439147
	AD MpARF2		0.0503	0.0493	0.631117	0.61857
	AD SmARF2		0.0611	0.0179	0.766625	0.224592
	AD SmARF3		0.0632	0.0251	0.792974	0.314931
	AD MeARFab		0.0866	0.0133	1.08657	0.166876
	AD PmARF2		0.2563	0.0447	3.21581	0.560853
	AD CoARFab		0.2833	0.146	3.55458	1.83187
	AD MpARF3		0.0612	0.0135	0.76788	0.169385
	AD MeARFc		0.3506	0.0924	4.399	1.15935
	AD CoARFc		0.3702	0.0225	4.64492	0.282309
	AD CmARF		0.2706	0.0287	3.39523	0.3601
	AD MpIAA		0.0781	0.0437	0.979925	0.548306
	AD CoIAAb		0.387	0.0209	4.85571	0.262233
	AD MpRAV		0.2553	0.0457	3.20326	0.5734
	AD KnRAV		0.7718	0.2044	9.68381	2.56462
