## Supplementary Table 4 for "Evolutionary Origins and Functional Diversification of Auxin Response Factors"

### Sheet: Plasmid list
Plasmid name	Assay	Bacterial res.	Plant/yeast res.	Source (Ref.)	Template(s) or destination	Oligonucleotides		Ref. template	Comments
pDONR207		Gentamicin/Chloramphenicol	N/A	Invitrogen (Commercial)	N/A	N/A	N/A	N/A	Gateway entry
pDONR221		Kanamycin/Chloramphenicol	N/A		N/A
pHKDW038	Marchantia assays	Spectinomycin/Chloramphenicol	Chlorsulfuron	This study	pMpGWB307			Addgene #68635;Ishizaki et al. 2015	pMpARF1:GW-Citrine
pHKDW046				Kato et al. 2020	N/A			N/A	pMpARF1:GW
pJL001				This study	pMpGWB301			Addgene #68629;Ishizaki et al. 2015	pMpARF3:GW
pJL002				Mutte et al. 2018	N/A			N/A	pMpARF3:GW-Citrine
pGBKT7-GW	Yeast assays	Kanamycin/Chloramphenicol	Tryptophan	Rossignol et al. 2007					Gal4DBD-GW; not Addgene #61703
pGADT7-GW		Ampicillin/Chloramphenicol	Leucine						Gal4AD-GW; not Addgene #61702
pET His6 MBP TEV LIC	Protein production	Kanamycin	N/A	Addgene #29656					Protein expression in E. coli
Full length entry plasmids
pEN207 MpARF1	Multiple	Gentamicin	N/A	This study	Marchantia polymorpha cDNA	JHG500	JHG501	N/A
					pDONR207	JHG079	JHG080	Invitrogen (Commercial)
pEN207 MpARF2					Marchantia polymorpha cDNA	JHG232	JHG233	N/A
					pDONR207	JHG079	JHG080	Invitrogen (Commercial)
pEN207 MpARF3					Marchantia polymorpha cDNA	JHG234	JHG235	N/A
					pDONR207	JHG079	JHG080	Invitrogen (Commercial)
pEN207 AtARF5					Arabidopsis thaliana cDNA	JHG498	JHG499	N/A
					pDONR207	JHG079	JHG080	Invitrogen (Commercial)
pENTR/D AtARF7		Kanamycin		Paz-Ares et al. 2002	N/A	N/A	N/A	N/A	REGIA collection entries
pENTR223 AtARF2		Spectinomycin
pENTR/D AtARF4		Kanamycin
pENTR/D AtARF10
pEN207 AaARFa		Gentamicin		This study	Anthoceros agrestis (Oxford strain) cDNA	JHG775	JHG809	N/A
					pDONR207	JHG079	JHG080	Invitrogen (Commercial)
pEN207 TlARFa					gBlock - Takakia lepidozioides class A ARF CDS	JHG791	JHG792	IDT (Commercial)
					pDONR207	JHG079	JHG080	Invitrogen (Commercial)
pEN207 SmARF2					pET-28a(+) plasmid with curated SM000033S12389 CDS, E. coli optimized	JHG324	JHG325	Twist Bioscience (Commercial)
					pDONR207	JHG079	JHG080	Invitrogen (Commercial)
pEN207 SmARF3					pET-28a(+) plasmid with curated SM000147S01112 CDS, E. coli optimized	JHG322	JHG323	Twist Bioscience (Commercial)
					pDONR207	JHG079	JHG080	Invitrogen (Commercial)
pEN207 SpARFc					Gene synthesis , E. coli optimized from comp11493_c2_seq1_g2t1 / SpARF1	JHG648	JHG649	GeneArt, Fisher (Commercial)
					pDONR207	JHG079	JHG080	Invitrogen (Commercial)
pEN207 MeARFc					Mesotaenium endlicherianum (SAG12.97) cDNA - curated from original ME000417S07134 and WDCW-2048330 sequences	JHG359	JHG360	N/A
					pDONR207	JHG079	JHG080	Invitrogen (Commercial)
pEN207 CmARF					Chlorokybus melkonianii (previously C. atmophyticus, CCAC 0220) cDNA, curated from original Chrsp158S02297	JHG385	JHG641	N/A
					pDONR207	JHG079	JHG080	Invitrogen (Commercial)
PB1 entry plasmids
pEN207 MpARF1 PB1	Yeast Two-Hybrid entries	Gentamicin	N/A	This study	Marchantia polymorpha cDNA	JHG085	JHG086	N/A
					pDONR207	JHG079	JHG080	Invitrogen (Commercial)
pEN207 MpARF2 PB1					Marchantia polymorpha cDNA	JHG081	JHG082	N/A
					pDONR207	JHG079	JHG080	Invitrogen (Commercial)
pEN207 MpARF3 PB1					Marchantia polymorpha cDNA	JHG087	JHG088	N/A
					pDONR207	JHG079	JHG080	Invitrogen (Commercial)
pEN207 MpIAA PB1					Marchantia polymorpha cDNA	JHG083	JHG084	N/A
					pDONR207	JHG079	JHG080	Invitrogen (Commercial)
pEN207 MpRAV PB1					Marchantia polymorpha cDNA	JHG340	JHG341	N/A
					pDONR207	JHG079	JHG080	Invitrogen (Commercial)
pEN207 SmARF2 PB1					pET-28a(+) plasmid with curated SM000033S12389 CDS, E. coli optimized	JHG225	JHG226	Twist Bioscience (Commercial)
					pDONR207	JHG079	JHG080	Invitrogen (Commercial)
pEN207 SmARF3 PB1					pET-28a(+) plasmid with curated SM000147S01112 CDS, E. coli optimized	JHG227	JHG228	Twist Bioscience (Commercial)
					pDONR207	JHG079	JHG080	Invitrogen (Commercial)
pEN207 PmARF2 PB1					Penium margaritaceum (Skd-8) cDNA	JHG004	JHG005	N/A
					pDONR207	JHG079	JHG080	Invitrogen (Commercial)
pEN207 MeARFab PB1					Mesotaenium endlicherianum (SAG12.97) cDNA, found in Mesen1|S_108:34785-42661. Combination of the two newly annotated transcripts Me1_v2_0054490 and Me1_v2_0054500	JHG706	JHG707	N/A
					pDONR207	JHG079	JHG080	Invitrogen (Commercial)
pEN207 MeARFc PB1					Mesotaenium endlicherianum (SAG12.97) cDNA - curated from original ME000417S07134 and WDCW-2048330 sequences	JHG361	JHG360	N/A
					pDONR207	JHG079	JHG080	Invitrogen (Commercial)
pEN207 CoARFab PB1					gBlock - Coleochaete orbicularis CDS	JHG388	JHG389	IDT (Commercial)
					pDONR207	JHG079	JHG080	Invitrogen (Commercial)
pEN207 CoARFc PB1					gBlock - Coleochaete orbicularis CDS	JHG386	JHG387	IDT (Commercial)
					pDONR207	JHG079	JHG080	Invitrogen (Commercial)
pEN207 CoIAAb PB1					gBlock - Coleochaete orbicularis CDS	JHG390	JHG391	IDT (Commercial)
					pDONR207	JHG079	JHG080	Invitrogen (Commercial)
pEN207 CmARF PB1					Chlorokybus melkonianii (previously C. atmophyticus, CCAC 0220) cDNA, curated from original Chrsp158S02297	JHG377	JHG378	N/A
					pDONR207	JHG079	JHG080	Invitrogen (Commercial)
pEN207 KnRAV PB1					Klebsormidium nitens cDNA	JHG342	JHG343	N/A
					pDONR207	JHG079	JHG080	Invitrogen (Commercial)
Domain swap complementation assays entries
pEN207 MpARF1 (PmARF1DBD)	Mparf1-4 complementation	Gentamicin	N/A	This study	pEN207 MpARF1	JHG243	JHG314	This study
					Penium margaritaceum (Skd-8) cDNA	JHG346	JHG347	N/A
pEN207 MpARF1 (SmARF2DBD)					pEN207 MpARF1	JHG243	JHG314	This study
					pET-28a(+) plasmid with curated SM000033S12389 CDS, E. coli optimized	JHG315	JHG245	Twist Bioscience (Commercial)
pEN207 MpARF1 (SmARF3DBD)					pEN207 MpARF1	JHG243	JHG314	This study
					pET-28a(+) plasmid with curated SM000147S01112 CDS, E. coli optimized	JHG315	JHG247	Twist Bioscience (Commercial)
pEN207 MpARF1 (MeARFabDBD)					pEN207 MpARF1	JHG243	JHG314	This study
					Mesotaenium endlicherianum (SAG12.97) cDNA, found in Mesen1|S_108:34785-42661. Combination of the two newly annotated transcripts Me1_v2_0054490 and Me1_v2_0054500	JHG761	JHG762	N/A
pEN207 MpARF1 (SpARFcDBD)					pEN207 MpARF1	JHG243	JHG314	This study
					Gene synthesis , E. coli optimized from comp11493_c2_seq1_g2t1 / SpARF1	JHG885	JHG886	GeneArt, Fisher (Commercial)
pEN207 MpARF1 (MeARFcDBD)					pEN207 MpARF1	JHG243	JHG314	This study
					Mesotaenium endlicherianum (SAG12.97) cDNA - curated from original ME000417S07134 and WDCW-2048330 sequences	JHG615	JHG616	N/A
pEN207 MpARF1 (CmARFDBD)					pEN207 MpARF1	JHG243	JHG314	This study
					Chlorokybus melkonianii (previously C. atmophyticus, CCAC 0220) cDNA, curated from original Chrsp158S02297	JHG617	JHG618	N/A
pENTR/D MpARF333	Mparf3-1 complementation	Kanamycin		Kato et al. 2020	N/A	N/A	N/A	N/A
pENTR/D MpARF133				This study	pENTR/D MpARF1 DBD	N/A	N/A	Kato et al. 2020
					Marchantia polymorpha cDNA	HK030	HK031	N/A
					Marchantia polymorpha cDNA	HK032	HK033	N/A
pENTR/D MpARF233					pENTR/D MpARF2 DBD	N/A	N/A	Kato et al. 2020
					Marchantia polymorpha cDNA	HK030	HK031	N/A
					Marchantia polymorpha cDNA	HK032	HK033	N/A
pENTR/D MpARF313					pENTR/D MpARF3 DBD	N/A	N/A	Kato et al. 2020
					Marchantia polymorpha cDNA	HK116	HK120	N/A
					Marchantia polymorpha cDNA	HK032	HK033	N/A
pENTR/D MpARF323					pENTR/D MpARF3 DBD	N/A	N/A	Kato et al. 2020
					Marchantia polymorpha cDNA	HK021	HK022	N/A
					Marchantia polymorpha cDNA	HK032	HK033	N/A
pENTR/D MpARF331					pENTR/D MpARF3 DBD	N/A	N/A	Kato et al. 2020
					Marchantia polymorpha cDNA	HK030	HK031	N/A
					Marchantia polymorpha cDNA	HK014	HK015	N/A
pENTR/D MpARF332					pENTR/D MpARF3 DBD	N/A	N/A	Kato et al. 2020
					Marchantia polymorpha cDNA	HK030	HK031	N/A
					Marchantia polymorpha cDNA	HK023	HK024	N/A
pEN207 MpARF3 (SmARF2DBD)		Gentamicin			pEN207 MpARF3	JHG524	JHG235	This study
					pET-28a(+) plasmid with curated SM000033S12389 CDS, E. coli optimized	JHG324	JHG882	Twist Bioscience (Commercial)
pEN207 MpARF3 (SmARF3DBD)					pEN207 MpARF3	JHG524	JHG235	This study
					pET-28a(+) plasmid with curated SM000147S01112 CDS, E. coli optimized	JHG322	JHG881	Twist Bioscience (Commercial)
pEN207 MpARF3 (MeARFcDBD)					pEN207 MpARF3	JHG524	JHG235	This study
					Mesotaenium endlicherianum (SAG12.97) cDNA - curated from original ME000417S07134 and WDCW-2048330 sequences	JHG359	JHG523	N/A
pEN207 MpARF3 (CmARFDBD)					pEN207 MpARF3	JHG524	JHG235	This study
					Chlorokybus melkonianii (previously C. atmophyticus, CCAC 0220) cDNA, curated from original Chrsp158S02297	JHG385	JHG764	N/A
pEN207 MpARF3cc (MeARFcMR-PB1)					pEN207 MpARF3	JHG234	JHG884	This study
					Mesotaenium endlicherianum (SAG12.97) cDNA - curated from original ME000417S07134 and WDCW-2048330 sequences	JHG883	JHG360	N/A
Yeast plasmids
pGBKT7 MpARF1	Yeast One-Hybrid	Kanamycin	Tryptophan	This study	pGBKT7-GW	N/A	N/A	Rossignol et al. 2007
pGBKT7 MpARF2
pGBKT7 MpARF3
pGBKT7 AtARF2
pGBKT7 AtARF4
pGBKT7 AtARF5
pGBKT7 AtARF7
pGBKT7 AtARF10
pGBKT7 SmARF2
pGBKT7 SmARF3
pGBKT7 SpARFc
pGBKT7 MeARFc
pGBKT7 CmARF
pGBKT7 MpARF1 PB1	Yeast Two-Hybrid
pGBKT7 MpARF2 PB1
pGBKT7 MpARF3 PB1
pGBKT7 MpIAA PB1
pGBKT7 MpRAV PB1
pGBKT7 SmARF2 PB1
pGBKT7 SmARF3 PB1
pGBKT7 PmARF2 PB1
pGBKT7 MeARFab PB1
pGBKT7 MeARFc PB1
pGBKT7 CoARFab PB1
pGBKT7 CoARFc PB1
pGBKT7 CoIAAb PB1
pGBKT7 CmARF PB1
pGBKT7 KnRAV PB1
pGADT7 MpARF1 PB1		Ampicillin	Leucine		pGADT7-GW
pGADT7 MpARF2 PB1
pGADT7 MpARF3 PB1
pGADT7 MpIAA PB1
pGADT7 MpRAV PB1
pGADT7 SmARF2 PB1
pGADT7 SmARF3 PB1
pGADT7 PmARF2 PB1
pGADT7 MeARFab PB1
pGADT7 MeARFc PB1
pGADT7 CoARFab PB1
pGADT7 CoARFc PB1
pGADT7 CoIAAb PB1
pGADT7 CmARF PB1
pGADT7 KnRAV PB1
Plant transactivation assays
pMON-GAL4BD-GW-mNeonGreen	Plant transactivation assay	Ampicillin/Chloramphenicol	N/A	This study	pMON999-mNeonGreen	JHG691	JHG692	Kato et al. 2020
					pMpGWB102-GAL4DBD	JHG693	JHG695	Kato et al. 2020
pGreenII 5xGal4 UAS:LUC		Kanamycin	N/A	Hernández-García et al. 2024	N/A	N/A	N/A	N/A
pMON-GAL4BD-MpARF1-mNeonGreen		Ampicillin	N/A	This study	pMON-GAL4BD-GW-mNeonGreen	N/A	N/A	This study
pMON-GAL4BD-MpARF2-mNeonGreen			N/A		pMON-GAL4BD-GW-mNeonGreen	N/A	N/A	This study
pMON-GAL4BD-MpARF3-mNeonGreen			N/A		pMON-GAL4BD-GW-mNeonGreen	N/A	N/A	This study
pMON-GAL4BD-SmARF2-mNeonGreen			N/A		pMON-GAL4BD-GW-mNeonGreen	N/A	N/A	This study
pMON-GAL4BD-SpARFc-mNeonGreen			N/A		pMON-GAL4BD-GW-mNeonGreen	N/A	N/A	This study
pMON-GAL4BD-CmARF-mNeonGreen			N/A		pMON-GAL4BD-GW-mNeonGreen	N/A	N/A	This study
Tudor-like complementation assays
pBM8_gARF5	mp complementation	Kanamycin	PPT	Boer et al. 2014	N/A	N/A	N/A	N/A
pBM8_gARF5ΔAD	mp complementation	Kanamycin	PPT	This study	pBM8_gARF5	KT826	AFR002	Boer et al. 2014
						KT827	AFR001
pBM8_pARF5:ARF5:tARF5	mp complementation	Kanamycin	PPT		pBM8_gARF5	KT520	KT521	This study
pBM8_pARF5:ARF5K378A:tARF5	mp complementation	Kanamycin	PPT		pBM8_pARF5:ARF5:tARF5	KT775	KT776	This study
pBM8_pARF5:ARF5K378R:tARF5	mp complementation	Kanamycin	PPT		pBM8_pARF5:ARF5:tARF5	KT779	KT780	This study
pBM8_pARF5:ARF5F333V,Y343S:tARF5	mp complementation	Kanamycin	PPT		pBM8_pARF5:ARF5:tARF5	KT717	KT718	This study
pBM8_pARF5:ARF5E372Q:tARF5	mp complementation	Kanamycin	PPT		pBM8_pARF5:ARF5:tARF5	KT719	KT720	This study
pEN207 MpARF1ΔAD	Mparf1-4 complementation	Gentamicin	N/A		Marchantia polymorpha cDNA	JHG500	JHG502	N/A
					Marchantia polymorpha cDNA	JHG503	JHG501	N/A
					pDONR207	JHG079	JHG080	Invitrogen (Commercial)
pHKDW038 MpARF1-Citrine	Mparf1-4 complementation	Spectinomycin	Chlorsulfuron		pHKDW038	N/A	N/A	This study
pHKDW038 MpARF1ΔAD-Citrine	Mparf1-4 complementation	Spectinomycin	Chlorsulfuron		pHKDW038	N/A	N/A	This study
pEN221 MpARF1-3′UTR	Mparf1-4 complementation	Kanamycin	N/A		pEN221 MpARF1	N/A	N/A	Kato et al. 2020
					Marchantia polymorpha gDNA	KT677	KT678	N/A
pEN221 MpARF1-3′UTR - modifications	Mparf1-4 complementation	Kanamycin	N/A		pEN221 MpARF1-3′UTR	KT680	KT681	This study
pEN221 MpARF1R357A-3′UTR	Mparf1-4 complementation	Kanamycin	N/A		pEN221 MpARF1-3′UTR	KT769	KT770	This study
pEN221 MpARF1F312V,Y322S-3′UTR	Mparf1-4 complementation	Kanamycin	N/A		pEN221 MpARF1-3′UTR	KT685	KT686	This study
					pEN221 MpARF1-3′UTR	KT687	KT688	This study
pEN221 MpARF1E351Q-3′UTR	Mparf1-4 complementation	Kanamycin	N/A		pEN221 MpARF1-3′UTR	KT697	KT698	This study
pHKDW046_MpARF1-3′UTR	Mparf1-4 complementation	Spectinomycin	Chlorsulfuron		pHKDW046	N/A	N/A	Kato et al. 2020
pHKDW046_MpARF1R357A-3′UTR	Mparf1-4 complementation	Spectinomycin	Chlorsulfuron		pHKDW046	N/A	N/A	Kato et al. 2020
pHKDW046_MpARF1F312V,Y322S-3′UTR	Mparf1-4 complementation	Spectinomycin	Chlorsulfuron		pHKDW046	N/A	N/A	Kato et al. 2020
pHKDW046_MpARF1E351Q-3′UTR	Mparf1-4 complementation	Spectinomycin	Chlorsulfuron		pHKDW046	N/A	N/A	Kato et al. 2020
RAV-related complementation assays
pEN207 MpARF1RAV-B3	Mparf1-4 complementation	Gentamicin	N/A	This study	pEN207 MpARF1	JHG296	JHG297	This study
					Marchantia polymorpha cDNA	JHG741	JHG742	N/A
pHKDW038_MpARF1RAV-B3	Mparf1-4 complementation	Spectinomycin	Chlorsulfuron		pHKDW038	N/A	N/A	This study
pEN207 MpARF3RAV-B3	Mparf3-1 complementation	Gentamicin	N/A		pEN207 MpARF3	JHG745	JHG746	This study
					Marchantia polymorpha cDNA	JHG743	JHG744	N/A
pJL002_MpARF3RAV-B3	Mparf3-1 complementation	Spectinomycin	Chlorsulfuron		pJL002	N/A	N/A	Mutte et al. 2018
pEN207 MpARF1RAV-PB1	Mparf1-4 complementation	Gentamicin	N/A		pEN207 MpARF1	JHG394	JHG395	This study
					Marchantia polymorpha cDNA	JHG400	JHG401	N/A
pHKDW038_MpARF1RAV-PB1	Mparf1-4 complementation	Spectinomycin	Chlorsulfuron		pHKDW038	N/A	N/A	This study
pEN207 MpARF1IAA-PB1	Mparf1-4 complementation	Gentamicin	N/A		pEN207 MpARF1	JHG394	JHG395	This study
					Marchantia polymorpha cDNA	JHG398	JHG399	N/A
pHKDW038_MpARF1IAA-PB1	Mparf1-4 complementation	Spectinomycin	Chlorsulfuron		pHKDW038	N/A	N/A	This study
CRISPR/Cas9 genome editing
GE03_proMpU6:sgRNA-MpPHIPv1	MpPHIP genome editing	Kanamycin	N/A	This study	pMpGE_En03	JHG726	JHG727	Addgene #71535; Sugano et al. 2018
GE03_proMpU6:sgRNA-MpRAVv1	MpRAV genome editing	Kanamycin	N/A		pMpGE_En03	JHG629	JHG630
pMpGE011_MpPHIPv1	MpPHIP genome editing	Spectinomycin	Chlorsulfuron		pMpGE011	N/A	N/A	Addgene #71537; Sugano et al. 2018
pMpGE011_MpRAVv1	MpRAV genome editing	Spectinomycin	Chlorsulfuron		pMpGE011	N/A	N/A
Marchantia complementation
pHKDW038 MpARF1	Mparf1-4 complementation	Spectinomycin	Chlorsulfuron	This study	pHKDW038	N/A	N/A	This study
pHKDW038 MpARF2						N/A	N/A	This study
pHKDW038 MpARF3						N/A	N/A	This study
pHKDW038 AaARFa						N/A	N/A	This study
pHKDW038 TlARFa						N/A	N/A	This study
pHKDW038 SmARF2						N/A	N/A	This study
pHKDW038 SmARF3						N/A	N/A	This study
pHKDW038 SpARFc						N/A	N/A	This study
pHKDW038 MeARFc						N/A	N/A	This study
pHKDW038 CmARF						N/A	N/A	This study
pHKDW038 MpARF1 (PmARF1DBD)						N/A	N/A	This study
pHKDW038 MpARF1 (SmARF2DBD)						N/A	N/A	This study
pHKDW038 MpARF1 (SmARF3DBD)						N/A	N/A	This study
pHKDW038 MpARF1 (MeARFabDBD)						N/A	N/A	This study
pHKDW038 MpARF1 (SpARFcDBD)						N/A	N/A	This study
pHKDW038 MpARF1 (MeARFcDBD)						N/A	N/A	This study
pHKDW038 MpARF1 (CmARFDBD)						N/A	N/A	This study
pJL002 MpARF1	Mparf3-1 complementation				pJL002	N/A	N/A	This study
pJL002 MpARF2						N/A	N/A	This study
pJL002 MpARF3cc				Mutte et al. 2018		N/A	N/A	This study
pJL002 SmARF2				This study		N/A	N/A	This study
pJL002 SmARF3						N/A	N/A	This study
pJL002 SpARFc						N/A	N/A	This study
pJL002 MeARFc						N/A	N/A	This study
pJL002 CmARF						N/A	N/A	This study
pJL001 MpARF333					pJL001	N/A	N/A	This study
pJL001 MpARF133						N/A	N/A	This study
pJL001 MpARF233						N/A	N/A	This study
pJL001 MpARF313						N/A	N/A	This study
pJL001 MpARF323						N/A	N/A	This study
pJL001 MpARF331						N/A	N/A	This study
pJL001 MpARF332						N/A	N/A	This study
pJL002 MpARF3 (SmARF2DBD)					pJL002	N/A	N/A	This study
pJL002 MpARF3 (SmARF3DBD)						N/A	N/A	This study
pJL002 MpARF3 (MeARFcDBD)						N/A	N/A	This study
pJL002 MpARF3 (CmARFDBD)						N/A	N/A	This study
pJL002 MpARF3cc (MeARFcMR-PB1D)						N/A	N/A	This study
Protein expression and production
pET His6-MBP-TEV-SmARF3DBD	Protein production	Kanamycin	N/A	This study	pET His6 MBP TEV LIC	PC077	PC078	Addgene #29656
					pET-28a(+) plasmid with curated SM000147S01112 CDS, E. coli optimized	PC085	PC257	Twist Bioscience (Commercial)
pET His6-MBP-TEV-PmARF1DBD					pET His6 MBP TEV LIC	PC077	PC078	Addgene #29656
					Penium margaritaceum (Skd-8) cDNA	JHG344	JHG345	N/A
