## Supplementary Table 5 for "Evolutionary Origins and Functional Diversification of Auxin Response Factors"

### Sheet: Oligonucleotide list
ID	Sequence (5'-3')
AFR001	CGATATGCGGGTCTCAGCTCGAGCTGAGACCCGCATATCG
AFR002	GAAAGTCTCTTCATTTTTCCTTCTCTGACCTCA
HK014	GTTTAAACCGGGGATTCATGGCACCC
HK015	GGCGCGCCTCAGGGGCACCCCCGCTGGGCATC
HK021	TTAATTAACTCTCCCTCCACGACCATC
HK022	GTTTAAACCATTGGATCTCTGGGGACC
HK023	GTTTAAACAAGACGTCGCAAAATTTCC
HK024	GGCGCGCCCTACATGTCGTCGCCGCG
HK030	TTAATTAACTCGACTCTGCCGATGCAA
HK031	GTTTAAACCTCTCTCCTTGTCCAACCC
HK032	GTTTAAACGGTGCCGGAGAGAAGCTCGCCG
HK033	GGCGCGCCCTACTGCGACCGCGTTTT
HK116	TTAATTAACACAACCCCTTTCCTGATCTGTCCT
HK120	GTTTAAACCCTGCATAAATTGGCTATCATTTATACTACCATG
HK308	GGTCGAGTGACCTTTGATCG
HK309	GTGGCTGGCTGGATAGTTGG
JHG004	GCCAACTTTGTACAAAAAAGCAGGCTTTAACGGCAGTAGAACCACCAGC
JHG005	GCCAACTTTGTACAAGAAAGCTGGGTACAAAGTTTCCTCCACAAGATG
JHG079	TACCCAGCTTTCTTGTACAAAGTT
JHG080	AAAGCCTGCTTTTTTGTACAAAG
JHG081	GCCAACTTTGTACAAAAAAGCAGGCTTTCAACAAGGTCCAGTTCGTAG
JHG082	GCCAACTTTGTACAAGAAAGCTGGGTACTACATGTCGTCGCCGCGC
JHG083	GCCAACTTTGTACAAAAAAGCAGGCTTTGAAACCAAGCAGCAATCGT
JHG084	GCCAACTTTGTACAAGAAAGCTGGGTATCACACGTTCGGTTGAGTC
JHG085	GCCAACTTTGTACAAAAAAGCAGGCTTTTTCATGGCACCCGTATCTTC
JHG086	GCCAACTTTGTACAAGAAAGCTGGGTATCAGGGGCACCCCCGCTG
JHG087	GCCAACTTTGTACAAAAAAGCAGGCTTTGGTGAGTCCTTCTCGCACTG
JHG088	GCCAACTTTGTACAAGAAAGCTGGGTACTACTGCGACCGCGTTTT
JHG225	GCCAACTTTGTACAAAAAAGCAGGCTTTCCCTCTGATAGCCAGAGCCTTGC
JHG226	GCCAACTTTGTACAAGAAAGCTGGGTATCAAGGCCTAGACTGACATTG
JHG227	GCCAACTTTGTACAAAAAAGCAGGCTTTCCCTGTAGTAACCAGAGCCT
JHG228	GCCAACTTTGTACAAGAAAGCTGGGTATCATTGCATGTGGATACAAGC
JHG232	GCCAACTTTGTACAAAAAAGCAGGCTTTATGTCAGAAGCATCTTCCATC
JHG233	GCCAACTTTGTACAAGAAAGCTGGGTACTTCATGTCGTCGCCGCGC
JHG234	GCCAACTTTGTACAAAAAAGCAGGCTTTATGCCCGGGCCAAGCCCT
JHG235	GCCAACTTTGTACAAGAAAGCTGGGTACTGCGACCGCGTTTTGCC
JHG243	TTAACAACCCCTTTCCTGATC
JHG245	GATCAGGAAAGGGGTTGTTAAGGCCTCAACTTCCCAAGGGCT
JHG247	GATCAGGAAAGGGGTTGTTAACGCTTCTACTTCCCATGGGC
JHG296	AACAGGCAACAGACAGCAATG
JHG297	TGTAGGTTGTTTGGTGTCCC
JHG314	ACTTCGCTGTTCACCTGTC
JHG315	CAGGTGAACAGCGAAGTCTGGATCCGGACCTCTGGC
JHG322	GCCAACTTTGTACAAAAAAGCAGGCTTTATGCCACAGCAACTCGACCC
JHG322	GCCAACTTTGTACAAAAAAGCAGGCTTTATGCCACAGCAACTCGACCC
JHG323	GCCAACTTTGTACAAGAAAGCTGGGTACGGACGGCTCTGACATTGGG
JHG324	GCCAACTTTGTACAAAAAAGCAGGCTTTATGCATCGTCGTGCCGTAGC
JHG324	GCCAACTTTGTACAAAAAAGCAGGCTTTATGCATCGTCGTGCCGTAGC
JHG325	GCCAACTTTGTACAAGAAAGCTGGGTATTGCATGTGGATACACGCAC
JHG340	GCCAACTTTGTACAAAAAAGCAGGCTTTAACACCACCAGCGGACCTCCC
JHG341	GCCAACTTTGTACAAGAAAGCTGGGTACTGCGGCTGCTCGGTTTTCC
JHG342	GCCAACTTTGTACAAAAAAGCAGGCTTTAGAATTGGCCCCCCGGAAAGC
JHG343	GCCAACTTTGTACAAGAAAGCTGGGTACTTTCGAATAAAGATGCGGCTG
JHG344	CTGTACTTCCAATCCAATGTGAGACTGCCTTTGCCAGG
JHG345	CCGTTATCCACTTCCAATTCAAGGTGAACCGGCCTGTATTCTTG
JHG346	GACAGGTGAACAGCGAAGTGTAGATCTGGACCTATGGCAAG
JHG347	GATCAGGAAAGGGGTTGTTAAAAGCAGAACCTCCCAGGGC
JHG359	GCCAACTTTGTACAAAAAAGCAGGCTTTATGCAACAGAAAGGGAGGCC
JHG359	GCCAACTTTGTACAAAAAAGCAGGCTTTATGCAACAGAAAGGGAGGCC
JHG360	GCCAACTTTGTACAAGAAAGCTGGGTAGATAGTATTAGTAGTGGGTGG
JHG360	GCCAACTTTGTACAAGAAAGCTGGGTAGATAGTATTAGTAGTGGGTGG
JHG361	GCCAACTTTGTACAAAAAAGCAGGCTTTCAGTCCTGGAACGCAAACGC
JHG377	GCCAACTTTGTACAAAAAAGCAGGCTTTCGCTCAGCTGTCTGGCCCAC
JHG378	GCCAACTTTGTACAAGAAAGCTGGGTATCAGGACAAGCTGAGTTGCGTG
JHG385	GCCAACTTTGTACAAAAAAGCAGGCTTTATGGAGGCGGACGTGTGGC
JHG385	GCCAACTTTGTACAAAAAAGCAGGCTTTATGGAGGCGGACGTGTGGC
JHG386	GCCAACTTTGTACAAAAAAGCAGGCTTTCGGTCCTTCTGCAAGATCTGGTGGC
JHG387	GCCAACTTTGTACAAGAAAGCTGGGTAAACGGTCACAATCTTCGCGC
JHG388	GCCAACTTTGTACAAAAAAGCAGGCTTTCGGTCCTTTGTTAAGATTCACAAGG
JHG389	GCCAACTTTGTACAAGAAAGCTGGGTAAGACAGCTTGGGCAGCAC
JHG390	GCCAACTTTGTACAAAAAAGCAGGCTTTCGGTCCCTGGTTAAGGTGTTCATGGA
JHG391	GCCAACTTTGTACAAGAAAGCTGGGTAGCCGCTGCGCCGGACCAC
JHG394	TCACCGTCGGAAGTGATGCAC
JHG395	CTGGGGAGAAGATACGGGTGC
JHG398	CACCCGTATCTTCTCCCCAGTCCTGGTTTGTGAAGGTTCA
JHG399	TGCATCACTTCCGACGGTGACATTATCCGCAATCTCTTCAC
JHG400	CACCCGTATCTTCTCCCCAGGGGGCCGTCGTCAAATGC
JHG401	TGCATCACTTCCGACGGTGACCGGATCCACATCTCCTGC
JHG498	TTTGTACAAAAAAGCAGGCTTTATGATGGCTTCATTGTCTTGTG
JHG499	TTTGTACAAGAAAGCTGGGTATGAAACAGAAGTCTTAAGATCG
JHG500	TGTACAAAAAAGCAGGCTTTATGTATTCTTGTTCGCCGATG
JHG501	TTTGTACAAGAAAGCTGGGTAGGGGCACCCCCGCTGGGCATC
JHG502	CCCATCTGAGACAACCCCTTTCCTGATCTGTCCT
JHG502	CCCATCTGAGACAACCCCTTTCCTGATCTGTCCT
JHG503	AAGGGGTTGTCTCAGATGGGCTTGCCCTGGG
JHG503	AAGGGGTTGTCTCAGATGGGCTTGCCCTGGG
JHG523	TGCATCGGCAGAGTCGACACGAGCTCCACTTCCCAGGGGC
JHG524	GTGTCGACTCTGCCGATGCA
JHG615	GACAGGTGAACAGCGAAGTCTTGACCCTCGCCTTTGGC
JHG616	GATCAGGAAAGGGGTTGTTAAGAGCTCCACTTCCCAGGGGC
JHG617	GACAGGTGAACAGCGAAGTCTGGAGGCGGACGTGTGGC
JHG618	GATCAGGAAAGGGGTTGTTAACTGCTCGATGTCCCAAGGAC
JHG629	CTCGAAAGTCGAATGGGCTGAACG
JHG630	AAACCGTTCAGCCCATTCGACTTT
JHG641	GCCAACTTTGTACAAGAAAGCTGGGTATCTGGACAAGCTGAGTTGCGTG
JHG648	GCCAACTTTGTACAAAAAAGCAGGCTTTATGCATTGTGCAACCAGCG
JHG649	GCCAACTTTGTACAAGAAAGCTGGGTATGCAAACTGTTTACGACTCAG
JHG691	CCTCGAGGAATTCATGGTG
JHG692	AGATCTGCTAGAGTCAGCTT
JHG693	CACCATGAATTCCTCGAGGTAAGCGCTGTTATCAACCAC
JHG695	AAGCTGACTCTAGCAGATCTGAGATGAAGCTACTGTCTTCTATCG
JHG706	GCCAACTTTGTACAAAAAAGCAGGCTTTGCCGAGACTCGCCTCTTTGG
JHG707	GCCAACTTTGTACAAGAAAGCTGGGTACTGTTTGCGACGCTTTTCAAC
JHG726	CTCGGTACCAGGCATGATATCGACG
JHG727	AAACCGTCGATATCATGCCTGGTAC
JHG741	GGGACACCAAACAACCTACACATCTGTTCGAGAAGGCCG
JHG742	TTGCTGTCTGTTGCCTGTTAGCCCGGCGGAAGTCAATGTAG
JHG743	CCCGCCCGAGAAGCCGGCCCATCTGTTCGAGAAGGCCGT
JHG744	CGCCCGTGCCACGCATCGACCGGCGGAAGTCAATGTAGA
JHG745	TCGATGCGTGGCACGGGCGG
JHG746	GGCCGGCTTCTCGGGCGG
JHG761	GACAGGTGAACAGCGAAGTGTAGACCCGGAGCTGTGGT
JHG762	GATCAGGAAAGGGGTTGTTAACGGCTCAATCTCCCACAC
JHG764	TGCATCGGCAGAGTCGACACCTGCTCGATGTCCCAAGGAC
JHG775	GCCAACTTTGTACAAAAAAGCAGGCTTTATGTTCCCGGCTCCACCGATGAG
JHG791	CAACTTTGTACAAAAAAGCAGGCTTTATGTATTCCATGAGGATCTCCGC
JHG792	GCCAACTTTGTACAAGAAAGCTGGGTAATGGTCGAGGGAGCCAGCTGTG
JHG809	GCCAACTTTGTACAAGAAAGCTGGGTAATGCTCCATAGATCCTGCCGC
JHG881	TGCATCGGCAGAGTCGACACCGCTTCTACTTCCCATGGGC
JHG882	TGCATCGGCAGAGTCGACACGGCCTCAACTTCCCAAGGGCT
JHG883	CTGCGCAGCCCAGCGGGACC
JHG884	AGGTCCCGCTGGGCTGCGCAGCAACTCCACCTGCCAGGGAC
JHG885	GACAGGTGAACAGCGAAGTCTGGATCCGCGTCTGTGGC
JHG886	GATCAGGAAAGGGGTTGTTAACAGTTCAACCTGCCACGG
KT520	AAAAATCTCTCTGTATGATGCTCGAGGCTTCATTGTCTTGTGTTGAAG
KT521	ATTTTTATATTGTTACATTTAACTAGTTGAAACAGAAGTCTTAAGATCG
KT677	TCAGGGGCACCCCCGCTGGGCAT
KT678	GCAAAATAATCTACAAGATGGTTTTA
KT680	CTGCAAAACATTGACAGCAAGTG
KT681	AGACACACGCCTCTGTCTCT
KT685	GATGCGTTTCAGGATGGTAGTTGAAACAGAGGAATCAGGTGTG
KT686	ACCTGATTCCTCTGTTTCAACTACCATCCTGAAACGCATCC
KT687	GAATCAGGTGTGCGAAGATCCATGGGAACTATTACTGGTATCG
KT688	ATACCAGTAATAGTTCCCATGGATCTTCGCACACCTGATTCC
KT697	GTTGAAGGTTGGCTGGGATCAATCTACAGCCGGCGAGAGAC
KT698	CTCTCGCCGGCTGTAGATTGATCCCAGCCAACCTTCAACGA
KT717	GAAACTGAAGATTCCGGGAAACGAAGGTCCATGGGAACTATTGTTGGAATCA
KT718	CTTCGTTTCCCGGAATCTTCAGTTTCAACCATCATTCCAAATCTCATACCAACT
KT719	ACCTTCAGGTAGAATGGGATCAGCCTGGATGTAATGATAAACCT
KT720	GGTTTATCATTACATCCAGGCTGATCCCATTCTACCTGAAGGTTAC
KT769	TGAATCTACAGCCGGCGAGGCACAGAGGCGTGTGTCTCTGT
KT770	CAGAGACACACGCCTCTGTGCCTCGCCGGCTGTAGATTCAT
KT775	GGATGAGCCTGGATGTAATGATGCACCTACTCGGGTCAGTCCAT
KT776	ATGGACTGACCCGAGTAGGTGCATCATTACATCCAGGCTCATCCC
KT779	GGATGAGCCTGGATGTAATGATAGACCTACTCGGGTCAGTCCAT
KT780	ATGGACTGACCCGAGTAGGTCTATCATTACATCCAGGCTCATCC
KT826	ATCTCTCTGTATGATGCTCGAGATGATGGCTTCATTGTCTTGTGTTGAAG
KT827	TTTTATATTGTTACATTTAACTAGTTGAAACAGAAGTCTTAAGATCG
MpEF1−qPCR_F	AAGCCGTCGAAAAGAAGGAG
MpEF1−qPCR_R	TTCAGGATCGTCCGTTATCC
MpSAND−qPCR_F1	GTTGATGTGTGGCACAAAGG
MpSAND−qPCR_R1	CAGGCATACGGGAGAAAATG
PC077	TAACATTGGAAGTGGATAACGGAT
PC078	TGCATTGGATTGGAAGTACAGGT
PC085	AACCTGTACTTCCAATCCAATGAATGCCACAGCAACTCGACC
PC257	ATTCCGTTATCCACTTCCAATGTTAAGGTAATAAACTACTGATAGGCGGTACGACC
EMSA probes oligonucleotides		Probe
PC019	Cy5-GATACACCGCTTGTCGGCCAAAGGCCGACAACCACTCA	IR7
PC020	TGAGTGGTTGTCGGCCTTTGGCCGACAAGCGTGTATC
PC021	Cy5-GATACACCGCTTaTCGGCCAAAGGCCGACAACCACTCA	IR7m
PC022	TGAGTGGTTGTCGGCCTTTGGCCGAtAAGCGTGTATC
PC023	Cy5-GATACACCGCTTaTCGGCCAAAGGCCGAtAACCACTCA	IR72m
PC024	TGAGTGGTTaTCGGCCTTTGGCCGAtAAGCGTGTATC
